# A multicenter spatial transcriptomics atlas of human tuberculosis and non-tuberculous mycobacterial disease

**DOI:** 10.1101/2025.10.17.683002

**Authors:** Xun Jiang, Leonard Christian, Yuesi Xi, Liang Zhou, Ahmed Alaswad, Xiaoyi Zheng, Nienke van Unen, Lavinia Neubert, Jana Dietrich, Jan C. Kamp, Moritz Kayser, Mark Kühnel, Jens Hohlfeld, Hortense Slevogt, Marius M. Hoeper, Naftali Kaminski, Tobias Welte, Jan Fuge, Felix C. Ringshausen, Robert J. Homer, Danny D. Jonigk, Cheng-Jian Xu, Jonas C. Schupp, Yang Li

**Author notes:** Corresponding author: YL,; JCS,; CJX,. Tobias Welte, MD, died March 10th, 2024. Shared-first author (Xun Jiang, Leonard Christian). Shared-last author (Cheng-Jian Xu, Jonas C. Schupp, Yang Li).

## Abstract

Granulomas are the hallmark of mycobacterial (MB) infections, forming structured immune environments that contain bacteria but also drive disease persistence. However, their spatial and functional organization remains unclear. Using spatial RNA sequencing on 38 patient samples, we identified five distinct granuloma niches: a necrotic core, an immune-activated inner niche, an inflammatory and an extracellular matrix (ECM)-remodeling middle niche, an outer structural niche, and a tertiary lymphoid structure niche supporting antigen presentation. Immune activity peaks in the inner niche, transitioning to fibrosis at the periphery. Lymph node granulomas display reduced fibroblast involvement but stronger JAK-STAT activation. *Mycobacterium tuberculosis* (MTB) granulomas exhibit heightened JAK-STAT and IFN-γ signaling, while non-tuberculous mycobacteria (NTM) granulomas show increased hypoxia signatures. Compared to sarcoidosis, MB granulomas feature a structured adaptive immune response, marked by the clustering of plasma cells. Our findings, accessible via https://lab-li.ciim-hannover.de/mb-granuloma/, define key disease signatures, guiding biomarker discovery and therapeutic targeting in granuloma-related diseases.
