## Supplementary material for "A multicenter spatial transcriptomics atlas of human tuberculosis and non-tuberculous mycobacterial disease": Suplemental Table 1

### Sheet: Sheet 1
Sample information
SlideNumber	Sample ID	Institute	Tissue_Type	Granuloma description	Age	Sex	bacteria
V53F21-116	ACPMB001	Aachen	Lung	Medium Granuloma + B-cell cluster	58.0	F	M. xenopi
V53F21-116	ACPMB002	Aachen	Lung	Medium Granuloma	64.0	F	M. chimera
V53F21-067	ACPMB003	Aachen	Lung	Granuloma without clear border	34.0	M	M. tuberculosis complex
V53F21-067	ACPMB004	Aachen	Lung	Large Granuloma + B-cell cluster	69.0	M	M. avium
V53F21-076	ACPMB005	Aachen	Lung	Large Granuloma + B-cell cluster	76.0	M	M. avium
V53F21-076	ACPMB006	Aachen	Lung	Only parts of a Granuloma	21.0	M	M. tuberculosis complex
V53F21-129	ACPMB007	Aachen	Lung		47.0	M	M. tuberculosis complex
V53F21-071	ACPMB008	Aachen	Lung	Lots of Granuloma Medium-Large	39.0	F	M. tuberculosis complex
V53F21-071	ACPMB009	Aachen	Lung	Large Granuloma, lots of B-clusters	58.0	F	M. tuberculosis complex
V53F21-129	ACPMB010	Aachen	Lung	Large Granuloma + B-cell cluster	25.0	F	M. tuberculosis complex
V53F21-109	ACPMB011	Aachen	Lung	Medium Granuloma + B-cell Cluster	50.0	M	M. avium
V53F21-127	ACPMB013	Aachen			66.0	M	NA
V53F21-109	ACPMB014	Aachen	Lung	Medium Granuloma + B-Cluster + Satellites	76.0	M	M. kansasii
V53F21-127	ACPMB016	Aachen	Lung	Medium Granuloma	74.0	F	M. avium
V53F21-058	NSG005	MHH	Lung	Medium-Large Granuloma	49.0	M	M. kansasii
V53F21-034	NSG013	MHH	Lung	Large Granuloma, no satellites, B-cell-cluster	59.0	M	M. tuberculosis
V53F21-034	NSG014	MHH	Lung	Large Granuloma + many B-cell cluster	52.0	M	M. intracellulare
V53F21-121	NSG017	MHH	Lymphnode	Large Granuloma	64.0	M	M. tuberculosis
V53F21-111	NSG020_1	MHH	Lung	Large Granuloma + B-cell cluster	71.0	F	M. avium
V53F21-121	NSG020_2	MHH	Lung	Large Granuloma + B-cell cluster	71.0	F	M. avium
V53F21-115	NSG020_3	MHH	Lung	Large Granuloma + B-cell cluster	71.0	F	M. avium
V53F21-044	NSG023	MHH	Lymphnode	Lots of smaller granuloma	68.0	F	M. tuberculosis complex
V53F21-044	NSG024	MHH	Lung	Large Granuloma + many B-cell cluster	60.0	F	M. chimaera
V53F21-095	YTB001	Yale	Lung	Small	81.0	M	M. tuberculosis complex
V53F21-070	YTB005	Yale	Lung	Large with satellites (B-cell clusters?)	35.0	F	M. tuberculosis complex
V53F21-106	YTB006	Yale	Lymphnode	Smaller Granuloma	64.0	F	M. tuberculosis complex
V53F21-042	YTB008	Yale	Lung	Smaller no-border Granuloma	59.0	F	M. tuberculosis complex
V53F21-070	YTB009	Yale	Lymphnode	Lots of small, one Large Granuloma	64.0	F	M. tuberculosis complex
V53F21-104	YTB010	Yale	Lung	Smaller no-border Granuloma, fibrotic	63.0	M	M. tuberculosis complex
V53F21-042	YTB012	Yale	Lung	Very small Granuloma	79.0	F	M. tuberculosis complex
V53F21-059	YTB015	Yale	Lung	fibrotic non-necrotizing mid size	71.0	M	M. tuberculosis complex
V53F21-047	NSG016	MHH	Lymphnode	Large Granuloma	63.0	M	M. tuberculosis complex
