## Supplementary material for "A multicenter spatial transcriptomics atlas of human tuberculosis and non-tuberculous mycobacterial disease": Suplemental Table 2

### Sheet: Sheet 1
Summary_of_the_spaceranger_outputs
Sample ID	Number of Spots Under Tissue	Number of Reads	Mean Reads per Spot	Fraction of Spots Under Tissue	Valid Barcodes	Valid UMIs	Sequencing Saturation	Q30 Bases in Barcode	Q30 Bases in Probe Read	Q30 Bases in UMI	Reads Mapped to Probe Set	Reads Mapped Confidently to Probe Set	Fraction Reads in Spots Under Tissue	Median Genes per Spot	Median UMI Counts per Spot	Genes Detected	Reads Mapped Confidently to the Filtered Probe Set	Number of Genes	Number of Genes >= 10 UMIs
ACPMB001	8122	353627203	43539.42415661167	0.5665457589285714	0.9899140875765714	0.99991616312391	0.8587260691524513	0.963281096225151	0.960080928600042	0.9634191022437916	0.9844214275562958	0.824858553090442	0.904851254510427	2811.5	3927.0	18064	0.7917830829321125	18085	18039
ACPMB002	11381	248880898	21868.104560231965	0.7938755580357143	0.9908956210853916	0.9999094948620766	0.5783515236148062	0.9635178303363164	0.9596201045298614	0.9641191669101924	0.9885381360203868	0.961067859856404	0.9817032231227112	4120.0	7374.0	18059	0.928338337159166	18085	18038
ACPMB003	14104	255469816	18113.288145207032	0.9838169642857144	0.9907287011941952	0.9999144125895484	0.202082359319823	0.9631999060909144	0.960731240052766	0.9633157121729624	0.9899630256123878	0.9829102432985664	0.9893499655568296	5237.0	13626.0	18069	0.949963431296322	18085	18050
ACPMB004	10340	277616284	26848.77021276596	0.7212611607142857	0.9909838105894392	0.9999141656978594	0.1876971861785601	0.9626865399198	0.957715190708421	0.9623790837556676	0.9890229061635304	0.9859039248576644	0.9283914065153668	5109.0	12039.0	18072	0.9350523004623172	18085	18053
ACPMB005	12374	274605830	22192.163407144013	0.8631417410714286	0.9914055211427958	0.9999111162352234	0.6358639238581056	0.9630839392026336	0.9596807607540836	0.9627412053402716	0.9875139868661928	0.9643292423908116	0.8352399604515772	412.0	487.0	18062	0.9157040912059295	18085	18027
ACPMB006	462	278864543	603602.9069264069	0.0322265625	0.9905404933462624	0.9999135207375576	0.9154762145807191	0.9638383985690816	0.9578328994660876	0.963807153719804	0.9882261510743588	0.983951860814374	0.7588742178124104	8129.0	29427.0	18046	0.9564058633298532	18085	17646
ACPMB007	10327	221789335	21476.6471385688	0.7203543526785714	0.99168770220624	0.9999140986648434	0.371556868040573	0.9645991645613003	0.9567646838866029	0.9647945216398904	0.9893340002124088	0.9701052803102548	0.9096838200940968	4942.0	9556.0	18070	0.9407083753598884	18085	18054
ACPMB008	13531	264844388	19573.157046781464	0.94384765625	0.9535584344720948	0.9999007530414424	0.7470185482437458	0.964756894977722	0.9574282982134796	0.9644137276132052	0.967737228398436	0.9560650799970888	0.9947281541465354	2210.0	3803.0	18062	0.914672165905966	18085	18018
ACPMB009	12915	240097167	18590.56655052265	0.90087890625	0.9255398128042052	0.9999030309258083	0.8912437190271215	0.9638902733193552	0.9604359523821272	0.963736579167104	0.9812830486250592	0.9387493397620972	0.9069424964175248	403.0	433.0	18048	0.9011052304503034	18085	18003
ACPMB010	11653	289541051	24846.910752595897	0.8128487723214286	0.9914465807475432	0.9999086450784488	0.5061545977775448	0.9621037466198514	0.9597455760499272	0.9626575891063284	0.9886242762861284	0.9791856699449504	0.926994030221668	3515.0	6143.0	18071	0.9311342245559509	18085	18053
ACPMB011	11163	233330600	20902.141001522887	0.7786690848214286	0.99101926622569	0.9999157290128255	0.4213293677411585	0.9644329983266288	0.9585489529049632	0.9641387579756332	0.9862553604199364	0.846287807942893	0.8860231773129889	3809.0	7342.0	18072	0.818683413148554	18085	18049
ACPMB013	9765	182464262	18685.5363031234	0.68115234375	0.991415288764876	0.9999164274700544	0.3659854251654932	0.963127918425949	0.9561667376653136	0.9632067803610328	0.9892379582802904	0.928482438933713	0.8581147866479667	4413.0	8782.0	18070	0.9021085948326693	18085	18047
ACPMB014	12400	285920346	23058.09241935484	0.8649553571428571	0.99138876951415	0.999917781297033	0.4400314777373675	0.9617251948233636	0.9517148618849778	0.9615694189725768	0.9876792643500788	0.9740900040740718	0.9439791814687188	4811.5	10188.5	18071	0.9323406316806848	18085	18052
ACPMB016	8201	297754537	36307.10120716986	0.5720563616071429	0.9909446081756934	0.9999115311549392	0.3322092568434076	0.9629173820186846	0.95858250137487	0.9628151032918826	0.9890720892692896	0.9756667486144804	0.6737635233991016	4935.0	11525.0	18068	0.9420865482899426	18085	18036
NSG005	11413	304404054	26671.69490931394	0.7961077008928571	0.9905078728025088	0.9999667185772764	0.7319122159320428	0.9558349395786842	0.9455373874982792	0.9549062728878204	0.9847277329624526	0.9005095050409545	0.8973499669133311	2703.0	4686.0	18066	0.8734906565994682	18085	18043
NSG013	8518	528571031	62053.41993425687	0.5941685267857143	0.9875772401155296	0.9999552945609688	0.5751226835552423	0.951835790977474	0.9417945401355896	0.9509170617698623	0.9825341506466329	0.9781007748795828	0.8194127119066095	5982.5	15277.5	18071	0.9423864793679924	18085	18058
NSG014	6657	151707969	22789.23974763407	0.46435546875	0.9861966776445344	0.9999736467370413	0.7606221622602659	0.954752038664115	0.9463538600200084	0.9542338179428008	0.9847930005575384	0.9360285220086232	0.8220139018616107	2152.0	2777.0	18071	0.9032598215061464	18085	18043
NSG016	6069	190125273	31327.28175976273	0.42333984375	0.9912987422771512	0.9999624510729828	0.2075883642050298	0.9558970712059756	0.9468630998403552	0.9550183005599432	0.9872178382092316	0.9839009882710332	0.9443090677444546	6304.0	19672.0	18063	0.9299328568714552	18085	18036
NSG017	10596	382088155	36059.65977727444	0.7391183035714286	0.9873392542095424	0.9999634142021492	0.6145377808594715	0.9532125885693176	0.9462968464011848	0.9521410054317848	0.985103893105506	0.978916580127955	0.9893794402340648	4237.5	8417.0	18068	0.935039750185399	18085	18045
NSG020_1	13047	262275720	20102.377558059325	0.9100864955357144	0.9923610999904986	0.9998670711875274	0.3581343662967594	0.9649020513590418	0.9592211536840672	0.9644303999847146	0.9890874992164734	0.9654964134690012	0.9011014049652716	1140.0	1365.0	18075	0.9268886994190694	18085	18055
NSG020_2	9918	436236094	43984.28050010082	0.6918247767857143	0.9889405139410588	0.9999535710128562	0.7611377061468226	0.9529752326585568	0.9451711213291702	0.9525206971568484	0.9846337290925772	0.978276387189548	0.8282919928175037	3117.0	4483.0	18070	0.9410422513089896	18085	18040
NSG020_3	13667	268657265	19657.369210507062	0.9533342633928572	0.9897732413824728	0.9999650781824196	0.2891058385311296	0.953153677086546	0.9425521137233872	0.9528701134199868	0.9781746419550577	0.6288232480889732	0.9854500599139046	3331.0	4911.0	18071	0.6069524678590025	18085	18050
NSG023	11111	209357440	18842.35802358024	0.7750418526785714	0.9905957247088998	0.9999793463275056	0.1277025553353047	0.9541855587445498	0.9373793398053168	0.953444089910486	0.9863336359099538	0.9841512630265252	0.9556050726213878	5560.0	13778.0	18057	0.957275767223749	18085	18030
NSG024	9962	654013250	65650.79803252358	0.6948939732142857	0.9885273333529556	0.999958724077838	0.6061948671732843	0.9511983309212968	0.9394699950211092	0.9503207261455472	0.9812476872601588	0.9257843506993167	0.8823293791257655	1410.5	2239.5	18070	0.8694456694875831	18085	18042
YTB001	5700	255655149	44851.780526315786	0.3976004464285714	0.990534080735452	0.9998436526697924	0.7877215389006847	0.96378137487573	0.962551831103832	0.9628806629597364	0.989725487594228	0.9851042037882052	0.8615747096244657	3678.0	6159.5	18060	0.9599710115754406	18085	18033
YTB005	6519	398035962	61057.82512655315	0.4547293526785714	0.984876838842014	0.9997642775805268	0.848237584609572	0.9653737796489328	0.958149322357949	0.9652299293271128	0.9785511189564324	0.9679417459269672	0.8600440309639431	3738.0	5955.0	18058	0.9377385076577578	18085	18033
YTB006	7959	313836831	39431.69129287599	0.55517578125	0.991172524298144	0.999756140795342	0.5328253092345311	0.9651461658401046	0.9610500886853318	0.9645655136428176	0.9885389296452588	0.9820730951747344	0.938833227668061	5259.0	14820.0	17968	0.9458147217908914	18085	15671
YTB008	1455	336410855	231210.20962199316	0.1014927455357142	0.941935524048414	0.999855661613535	0.9565141320411428	0.965713660352065	0.9589542065239692	0.9650777574082045	0.9266340796286135	0.8044359656587181	0.8118888032448817	3376.0	5230.0	18054	0.7748631357332391	18085	17997
YTB009	12350	237001249	19190.384534412955	0.8614676339285714	0.990914047883351	0.9998559248099153	0.2101491411928951	0.9650264272916232	0.9624809520947846	0.9641350303971722	0.9903533546356964	0.9847992657625192	0.9877257207607022	5942.0	14601.5	18062	0.9569109528194932	18085	18035
YTB010	6861	312600616	45561.96123014138	0.4785853794642857	0.9903260331387193	0.999839104603684	0.8020897698875443	0.9657404028123704	0.956279906422529	0.9647420687612688	0.987598584898502	0.9656102437111	0.4566895200695553	1088.0	1400.0	18066	0.9403255494544516	18085	18030
YTB012	6765	251711152	37207.85691056911	0.4718889508928571	0.9500161240372854	0.9998251964616968	0.9511226747816992	0.9644032032401412	0.9609329197079391	0.9632806338782895	0.9525532583474888	0.9396117856550116	0.8113713260279221	892.0	1089.0	18047	0.9002528819223711	18085	17954
YTB015	6351	245002882	38577.05589670918	0.4430106026785714	0.9893460518558308	0.9997966881058976	0.7376201054390484	0.9647463947099064	0.9619866537424028	0.9638189221935172	0.9868785747589696	0.9766178505606312	0.4785368632122669	2327.0	3312.0	18063	0.9299328568714552	18085	18036
