## Supplemental Table 3 for "A multicenter spatial transcriptomics atlas of human tuberculosis and non-tuberculous mycobacterial disease"

### Sheet: Sheet1
Antibody_used_in_this_study
Target	Host	Fluorophore	Manufacturer/ Distributor	Catalog#	Dilution	Clone
CD3	Rat		Bio-Rad	MCA1477T	1 in 50	CD3-12
CD4	Rabbit		Roche	790-4423	Ready to use	SP35
CD14	Rabbit		Bio-Trend	IHC014-100	1 in 50	IHC014
CD20	Mouse		Bio-Trend	IHC532-100	1 in 100	IHC532
CD68	Mouse	AlexaFluor™ 488	Santa Cruz	sc-20060 AF488	1 in 250	KP1
CD138	Mouse		Proteintech	138M-14	1 in 100	B-A38
CXCL4 (CD184)	Rat		Life Technologies	14-9991-82	1 in 100	2B11
CD74 (HLA-DR)	Mouse		Life Technologies	14-9956-82	1 in 100	LN3
MIF	Rabbit		Cell Signaling	75038S	1 in 100	E8S8H
Mouse IgG	Donkey	AlexaFluor™ 647	Life Technologies	A32787	1 in 200	Poly
Rabbit IgG	Donkey	Rhodamine Red X	Biozol	JIM-711-295-152	1 in 200	Poly
Rat IgG	Donkey	AlexaFluor™ 488	Life Technologies	A21208	1 in 200	Poly
